# Acyl-AcpB, a FabT co-repressor in *Streptococcus pyogenes*

**DOI:** 10.1101/2023.06.09.544320

**Authors:** Clara Lambert, Alice d’Orfani, Marine Gaillard, Qiufen Zhang, Karine Gloux, Claire Poyart, Agnès Fouet

**Author notes:** Address correspondence to Agnes Fouet, and Clara Lambert. Department of Molecular Biology, Umeå University, Umeå, Sweden (Clara Lambert). Medicinal Chemistry and Bioinformatics Center, Shanghai Jiao Tong University School of Medicine, Shanghai China.

## Abstract

Membranes are a universal barrier to all cells. Phospholipids, essential bacterial membrane components, are composed of a polar head and apolar fatty acid (FA) chains. Most bacterial FA are synthesized by the FA synthesis pathway (FASII). In streptococcaceae, enterococci and *Lactococcus lactis*, a unique feedback mechanism controls the FASII gene expression. FabT, encoded in the FASII main locus, is the repressor and it is activated by acyl-ACP. Many Streptococci, *Enterococcus faecalis*, but not *L. lactis*, possess two ACPS. AcpA encoding gene is within the FASII locus and is, to a certain extent, coregulated with the FASII genes. Acyl-AcpA is the end product of FASII. AcpB encoding gene is in operon with *plsX*. The role of AcpB as FabT corepressor is controversial. *Streptococcus pyogenes*, which causes a wide variety of diseases ranging from mild non-invasive to severe invasive infections, possesses AcpB. In this study, we show by comparing gene repression of FASII genes in wild-type, *fabT* mutant and *acpB* mutant strains grown in the presence and the absence of exogenous FAs, that AcpB is *S. pyogenes* FabT main co-repressor. Also, *acpB* deletion impacts the membrane FA composition and adhesion to eucaryotic cells, highlighting the role of AcpB.
