## Supplementary Tables 1 to 3 for "Acyl-AcpB, a FabT co-repressor in *Streptococcus pyogenes*"

### Sheet: Table S1
Table S1. Strains and plasmids used in this study.
Strains or plasmids	Relevant properties	Source or reference
Streptococcus pyogenes
WT	Wild-type representative emm28 clinical isolate, M28PF1	1
mFabT	M28PF1 mutated in fabT C313T (H105Y)	2
∆AcpB	M28PF1 deleted in acpB	This study
BWT	Back-to-the-wild-type, the reverting strain of the ∆AcpB construction	This study
Escherichia coli
StellarTM	F-, endA1, supE44, thi-1, recA1, gyrA96, phoA, Φ80d lacZΔ M15, Δ(lacZYA – argF) U169, Δ(mrr – hsdRMS –mcrBC), ΔmcrA, λ-	Clontech
Plasmids
pG1	Thermosensitive broad-host-range vector	3
pG1-AcpB	pG1-AcpB construct for acpB deletion in S. pyogenes	This study
1. Longo M, De Jode M, Plainvert C, Weckel A, Hua A, Chateau A, Glaser P, Poyart C, Fouet A. 2015. Complete Genome Sequence of Streptococcus pyogenes emm28 Clinical Isolate M28PF1, Responsible for a Puerperal Fever. Genome Announc 3
2. Lambert CB, C.; Gaillard, M.; Hautcoeur, A.; Gloux, K.; Guilbert, T.; Mehats, C.; Prost, B.; Solgadi, A.; Abreu, S.; Andrieu, M.; Poyart, C.; Gruss, A.; Fouet, A. 2023. The double-edged role of FASII regulator FabT in Streptococcus pyogenes infection. BioRxiv doi:10.1101/2023.06.07.543851
3. Biswas I, Gruss A, Ehrlich SD, Maguin E. 1993. High-efficiency gene inactivation and replacement system for gram-positive bacteria. J Bacteriol 175:3628-35.

### Sheet: Table S2
Table S2. Consequences of an acpB deletion on fatty acid membrane composition in different media.
	THY									THY-Tween									p-value THY vs THY-Tween
Strain	WT		BWT		∆AcpB		mFabT			WT		BWT		∆AcpB		mFabT			WT	BWT	∆AcpB	mFabT
14:0 a	1.93	± 0.82	2.07	± 0.03	1.42	± 0.08	0.63	± 0.09		8.13	± 2.16	9.58	± 1.56	3.42	± 2.48	0.87	± 0.07		**	****	ns	ns
16:00:00	29.2	± 2.34	27.15	± 0.21	27.64	± 0.83	21.15	± 2.58		21.15	± 5.79	23.09	± 1.63	30.5	± 1.52	27.06	± 1.95		***	**	*	***
16:01:00	17.04	± 0.46	15.85	± 0.14	12.55	± 0.27	7.88	± 1.82		8.34	± 1.59	7.13	± 0.98	5.52	± 0.80	4.59	± 0.44		***	****	****	*
18:00:00	6.82	± 0.71	6.55	± 0.17	15.78	± 0.13	26.08	± 0.71		0.2	± 0.27	0.22	± 0.38	2.72	± 0.49	12.39	± 0.84		**	****	****	****
18:1∆9	9.09	± 2.37	9.88	± 0.23	9.99	± 0.27	10.84	± 1.98		54.8	± 3.27	51.37	± 1.10	44.18	± 0.99	30.36	± 1.52		****	****	****	****
18:1∆11	29.11	± 1.30	29.59	± 0.71	25.46	± 0.90	28.88	± 1.21		3.41	± 2.97	4.6	± 0.24	7.88	± 0.24	20.12	± 1.93		****	****	****	****
Others b	6.81	± 1.48	9.27	± 1.85	7.15	± 1.27	4.54	± 1.21		4.22	± 2.79	4.02	± 1.74	5.8	± 2.00	4.47	± 1.64		ns	***	ns	ns
a Percentage of total FAs
b Fatty acids representing less than 2 % total FAs

### Sheet: Table S3
Table S3. Primers used in this study for cloning, checking cloning and PCR and PCR experiments.
Primer name	Sequence	Used for
P47	CGCCAGGGTTTTCCCAGTCACGAC	Plasmid for the ∆AcpB strain construction
RP48	AGCGGATAACAATTTCACACAGGA	Plasmid for the ∆AcpB strain construction
ermB-F	GAGTGTGTTGATAGTGCAGT	Plasmid for the ∆AcpB strain construction
ermB-R	TAGGCGCTAGGGACCTCTTTA	Plasmid for the ∆AcpB strain construction
AcpBamF	AAAGGATCCGGGATTGCTAATCCACGTGTTGGTCTA	Plasmid for the ∆AcpB strain construction
AcpBamR	CCTGTCTAGTCATTTACTTGAGTCTCCTTA	Plasmid for the ∆AcpB strain construction
AcpBavF	GGGAGACGTTTTAGATTATTTAGTTCAGCG	Plasmid for the ∆AcpB strain construction
AcpBavR	AAAGAATTCGCCTGCTATCACATTCCGTAACACC	Plasmid for the ∆AcpB strain construction
AcpBextam	GGAGCTAATGCTGAAAATACGGCAA	Plasmid for the ∆AcpB strain construction
AcpBavext	GGCGTTTCAAGAACACGTCCTTC	Plasmid for the ∆AcpB strain construction
gyrA1	CTGCTCGTATTACGGGTGATGT	qRT-PCR of gyrA
gyrA2	GGCGATAACTCCACCACTGA	qRT-PCR of gyrA
rpoB1	CCGTACACGTCGTAGCTTTT	qRT-PCR of rpoB
rpoB2	GCATCGTGGATACGAGCTTC	qRT-PCR of rpoB
FabM am	CTGTAGCTGGAGCGGCTTTTA	qRT-PCR of fabM
FabM av	CCGGTGCTAGTCCAACATTTAC	qRT-PCR of fabM
FabT-3’	CCCTAGTCCACGCACCAATGCCT	qRT-PCR of fabT
FabT-5’	GGGACAGTAACGACTAGCTTAAATA	qRT-PCR of fabT
FabH am	GGTGCCTACCAAAACGGAATG	qRT-PCR of fabH
FabH av	CACCAGCTCCGTCTCCAAAA	qRT-PCR of fabH
FabK am	CCAGGCGGGTATAATCGTTGT	qRT-PCR of fabK
FabKav	GCCAATATGTCCTCCAGCTTC	qRT-PCR of fabK
1638-Am	GCCAGCTTTCATCTTTTTCAAAAGG	qRT-PCR of degV1638
1638-Av	GGGCAGAAGATCATGATATTGTC	qRT-PCR of degV1638
* in bold, added restriction enzyme sites, EcoRI or BamH1.
